# *srahunter*: a user-friendly tool to speed up and simplify data downloading from NCBI SRA

**DOI:** 10.1101/2024.03.19.585745

**Authors:** Enrico Bortoletto, Riccardo Frizzo, Paola Venier, Umberto Rosani

**Affiliations:** Department of Biology, University of Padova, 35121 Padova, Italy

## Abstract

Easy access and use of vast datasets are paramount for advancing scientific discovery in steadily expanding studies based on high-throughput sequencing (HTS). The Sequence Read Archive (SRA) is a publicly accessible repository currently holding a huge amount of HTS reads, as part of the International Nucleotide Sequence Database Collaboration (INSDC). However, accessing, downloading, and managing data and metadata efficiently can be challenging. Here, we introduce *srahunter*, a tool designed to simplify data and metadata acquisition from SRA. Developed with Python, *srahunter* leverages the core functionalities of *SRA Toolkit* and *Entrez Direct*, to enable automated downloading, smart data management, and user-friendly metadata integration through an interactive HTML table https://github.com/GitEnricoNeko/srahunter. Compared to existing tools, *srahunter* increases the efficiency of metadata retrieval by reducing the technical barriers to SRA data and streamlining the handling of SRA datasets, and can therefore accelerate the development of genomics and multiple ‘omics research.
