## Supplementary file 1 for "*srahunter*: a user-friendly tool to speed up and simplify data downloading from NCBI SRA"

### Sheet: Foglio1
Supplementary file 1. SRA accession numbers used for the comparison of the different tools perfomance
SRR24694917
SRR24694850
SRR24695074
SRR24694849
SRR24695072
SRR24695179
SRR24695806
SRR24695073
SRR24695180
SRR24695080
SRR24695183
SRR24695194
SRR24695192
SRR24695807
SRR24695082
SRR24695081
SRR24695004
SRR24695185
SRR24695184
SRR24695186
SRR24695804
SRR24695801
SRR24694834
SRR24694836
SRR24694972
SRR24694067
SRR24755542
SRR24693947
SRR24693966
SRR24693961
SRR24693957
SRR24693960
SRR24693955
SRR24693938
SRR24694006
SRR24694047
SRR24694055
SRR24694133
SRR24694868
SRR24694855
SRR24694989
SRR24695001
SRR24695000
SRR24694999
SRR24694998
SRR24694992
SRR24695077
SRR24695105
SRR24695115
SRR24695134
SRR24695174
SRR24695099
SRR24695176
SRR24695168
SRR24695154
SRR24695145
SRR24755538
SRR24755540
SRR24755539
SRR24755541
SRR24693216
SRR24693215
SRR24693207
SRR24693206
SRR24693205
SRR24693204
SRR24693213
SRR24693212
SRR24693390
SRR24693389
SRR24693211
SRR24693387
SRR24693210
SRR24755422
SRR24755423
SRR24755424
SRR24693393
SRR24684296
SRR24689960
SRR24693218
SRR24693234
SRR24693286
SRR24693288
SRR24693289
SRR24693308
SRR24693307
SRR24693322
SRR24693300
SRR24693317
SRR24693316
SRR24693314
SRR24693324
SRR24693325
SRR24693343
SRR24693342
SRR24693337
SRR24693874
SRR24755378
SRR24755387
SRR24755386
SRR24755384
SRR24755383
SRR24755382
SRR24755381
SRR24755380
SRR24755379
SRR24755389
SRR24755388
SRR24755385
SRR24755420
SRR24755459
SRR24755458
SRR24755457
SRR24755456
SRR24755455
SRR24755464
SRR24755463
SRR24755462
SRR24755461
SRR24755460
SRR24755377
SRR24755293
SRR24755294
SRR24755295
SRR24755296
SRR24755297
SRR24755298
SRR24755299
SRR24755300
SRR24755301
SRR24755302
SRR24755303
SRR24755304
SRR24755305
SRR24755306
SRR24755307
SRR24755308
SRR24755309
SRR24755310
SRR24755311
SRR24755312
SRR24755313
SRR24755314
SRR24755315
SRR24755316
SRR24755317
SRR24755318
SRR24755319
SRR24755320
SRR24755321
SRR24755322
SRR24755323
SRR24755324
SRR24755325
SRR24755326
SRR24755327
SRR24755328
SRR24755329
SRR24755330
SRR24755331
SRR24755332
SRR24755333
SRR24755334
SRR24755335
SRR24755336
SRR24755337
SRR24755338
SRR24755339
SRR24755340
SRR24755341
SRR24755342
SRR24755343
SRR24755344
SRR24755345
SRR24755346
SRR24755347
SRR24755348
SRR24755349
SRR24755350
SRR24755351
SRR24754643
SRR24755352
SRR24755353
SRR24755354
SRR24755355
SRR24755356
SRR24755357
SRR24755358
SRR24755359
SRR24755360
SRR24755361
SRR24755362
SRR24755363
SRR24755364
SRR24755365
SRR24755366
SRR24755367
SRR24755368
SRR24755369
SRR24755370
SRR24755371
SRR24755372
SRR24755373
SRR24755374
SRR24755375
SRR24755376
SRR24754615
SRR24754613
SRR24754614
SRR24754611
SRR24754612
SRR24754652
SRR24754651
SRR24754650
SRR24754655
SRR24754654
SRR24754653
SRR24754656
SRR24754658
SRR24754657
SRR24754676
SRR24754678
SRR24754675
SRR24754677
SRR24754674
SRR24754666
SRR24754665
SRR24754673
SRR24754672
SRR24754664
SRR24754663
SRR24754671
SRR24754670
SRR24754662
SRR24754661
SRR24754669
SRR24754668
SRR24754660
SRR24754659
SRR24754667
SRR24689663
SRR24689658
SRR24689650
SRR24689649
SRR24689648
SRR24689646
SRR24689645
SRR24689643
SRR24689638
SRR24689637
SRR24689631
SRR24689625
SRR24689623
SRR24689632
SRR24689616
SRR24689614
SRR24689621
SRR24754629
SRR24754630
SRR24754617
SRR24754618
SRR24754616
SRR24689890
SRR24689897
SRR24689898
SRR24689900
SRR24689906
SRR24754627
SRR24754628
SRR24754625
SRR24754626
SRR24754623
SRR24754624
SRR24754621
SRR24754622
SRR24754619
SRR24754620
SRR24754610
SRR24754609
SRR24754598
SRR24754587
SRR24754581
SRR24754580
SRR24754577
SRR24754576
SRR24754608
SRR24754579
SRR24754578
SRR24754607
SRR24754606
SRR24754605
SRR24754604
SRR24754603
SRR24754602
SRR24754597
SRR24754596
SRR24754595
SRR24754601
SRR24754600
SRR24754599
SRR24689853
SRR24689851
SRR24689852
SRR24689842
SRR24689838
SRR24689837
SRR24689833
SRR24689832
SRR24689831
SRR24689826
SRR24689815
SRR24689814
SRR24689813
SRR24689807
SRR24689796
SRR24689788
SRR24689787
SRR24689784
SRR24689783
SRR24689782
SRR24689776
SRR24689725
SRR24689724
SRR24689722
SRR24689719
SRR24689718
SRR24689720
SRR24689710
SRR24689673
SRR24689672
SRR24689671
SRR24689670
SRR24689669
SRR24689709
SRR24689665
SRR24689666
SRR24689704
SRR24689698
SRR24689695
SRR24689721
SRR24689687
SRR24689685
SRR24689677
SRR24689686
SRR24689675
SRR24689768
SRR24689767
SRR24689766
SRR24689765
SRR24689764
SRR24689763
SRR24689762
SRR24689753
SRR24689750
SRR24689749
SRR24689747
SRR24689746
SRR24689744
SRR24689743
SRR24689742
SRR24689865
SRR24689861
SRR24689858
SRR24689855
SRR24689854
SRR24688969
SRR24688972
SRR24688973
SRR24688975
SRR24688980
SRR24688981
SRR24688984
SRR24688989
SRR24689002
SRR24689003
SRR24689015
SRR24689016
SRR24689023
SRR24689029
SRR24689030
SRR24689536
SRR24689541
SRR24689565
SRR24689569
SRR24689573
SRR24689576
SRR24689578
SRR24689584
SRR24689585
SRR24689586
SRR24689591
SRR24689601
SRR24689602
SRR24689603
SRR24689604
SRR24689239
SRR24689508
SRR24689484
SRR24689509
SRR24689485
SRR24689496
SRR24689486
SRR24689472
SRR24689186
SRR24689242
SRR24689493
SRR24689494
SRR24689469
SRR24689479
SRR24689506
SRR24689503
SRR24689502
SRR24689500
SRR24689487
SRR24689533
SRR24689531
SRR24689530
SRR24689526
SRR24689525
SRR24689534
SRR24688596
SRR24688593
SRR24689032
SRR24689033
SRR24689034
SRR24689044
SRR24689046
SRR24688634
SRR24688633
SRR24688591
SRR24688598
SRR24688594
SRR24688386
SRR24688626
SRR24688621
SRR24688624
SRR24688619
SRR24688614
SRR24688263
SRR24688262
SRR24688260
SRR24688259
SRR24688258
SRR24688256
SRR24688254
SRR24688251
SRR24688249
SRR24688248
SRR24688247
SRR24688246
SRR24688243
SRR24688241
SRR24688238
SRR24688237
SRR24688228
SRR24688226
SRR24688225
SRR24688222
SRR24688221
SRR24688219
SRR24688216
SRR24688214
SRR24688211
SRR24688208
SRR24688207
SRR24688204
SRR24688203
SRR24688200
SRR24688202
SRR24688224
SRR24688213
SRR24688267
SRR24688266
SRR24688264
SRR24688628
SRR24688627
SRR24688606
SRR24688602
SRR24688587
SRR24688604
SRR24688365
SRR24688361
SRR24688358
SRR24688357
SRR24688355
SRR24688351
SRR24688342
SRR24688340
SRR24688334
SRR24688333
SRR24688329
SRR24688328
SRR24688326
SRR24688325
SRR24688323
SRR24688322
SRR24688321
SRR24688315
SRR24688314
SRR24688311
SRR24688309
SRR24688305
SRR24688371
SRR24688287
SRR24688345
SRR24688304
SRR24688302
SRR24688301
SRR24688300
SRR24688298
SRR24687869
SRR24687868
SRR24687866
SRR24687865
SRR24687864
SRR24688384
SRR24688383
SRR24688379
SRR24688378
SRR24688376
SRR24688375
SRR24688369
SRR24688294
SRR24688292
SRR24688291
SRR24688290
SRR24688288
SRR24688284
SRR24688283
SRR24688282
SRR24688280
SRR24688279
SRR24688278
SRR24688277
SRR24688273
SRR24688272
SRR24688271
SRR24688270
SRR24688269
SRR24688268
SRR24687949
SRR24687947
SRR24687945
SRR24687936
SRR24687935
SRR24687934
SRR24687933
SRR24687931
SRR24687930
SRR24687925
SRR24687924
SRR24687923
SRR24687922
SRR24687920
SRR24687916
SRR24687913
SRR24687912
SRR24687910
SRR24687907
SRR24687905
SRR24687903
SRR24687900
SRR24687899
SRR24687896
SRR24687894
SRR24687893
SRR24687944
SRR24687928
SRR24687917
SRR24687902
SRR24687891
SRR24687888
SRR24687887
SRR24687886
SRR24687884
SRR24687890
SRR24687892
SRR24687989
SRR24687988
SRR24687987
SRR24687986
SRR24687985
SRR24687984
SRR24687983
SRR24687982
SRR24687979
SRR24687978
SRR24687877
SRR24687876
SRR24687873
SRR24687975
SRR24687974
SRR24687973
SRR24687972
SRR24687969
SRR24687967
SRR24687965
SRR24687962
SRR24687956
SRR24687952
SRR24688102
SRR24688101
SRR24688100
SRR24688098
SRR24688097
SRR24688096
SRR24688091
SRR24688090
SRR24688089
SRR24688088
SRR24688086
SRR24688085
SRR24688082
SRR24688080
SRR24688079
SRR24688078
SRR24688070
SRR24688064
SRR24688063
SRR24688060
SRR24688057
SRR24688054
SRR24688053
SRR24688052
SRR24688051
SRR24688049
SRR24688047
SRR24688043
SRR24688020
SRR24688009
SRR24688003
SRR24687992
SRR24688103
SRR24688055
SRR24688044
SRR24688039
SRR24688037
SRR24688036
SRR24688030
SRR24688026
SRR24688025
SRR24688024
SRR24688018
SRR24688016
SRR24688015
SRR24688014
SRR24688013
SRR24688011
SRR24688010
SRR24688006
SRR24688002
SRR24688001
SRR24688000
SRR24687999
SRR24687998
SRR24687997
SRR24687995
SRR24687994
SRR24687993
SRR24688104
SRR24688199
SRR24688119
SRR24688197
SRR24688186
SRR24688153
SRR24688142
SRR24688193
SRR24688191
SRR24688190
SRR24688189
SRR24688187
SRR24688185
SRR24688182
SRR24688178
SRR24688174
SRR24688172
SRR24688171
SRR24688169
SRR24688168
SRR24688167
SRR24688166
SRR24688165
SRR24688160
SRR24688159
SRR24688157
SRR24688154
SRR24688152
SRR24688150
SRR24688149
SRR24688143
SRR24688141
SRR24688136
SRR24688135
SRR24688133
SRR24688131
SRR24688128
SRR24688126
SRR24688121
SRR24688120
SRR24688117
SRR24688116
SRR24688115
SRR24688114
SRR24688113
SRR24688110
SRR24688109
SRR24688105
SRR24687851
SRR24687845
SRR24687841
SRR24687838
SRR24687850
SRR24687829
SRR24687826
SRR24687836
SRR24687835
SRR24687861
SRR24687833
SRR24687854
SRR24687807
SRR24687820
SRR24687811
SRR24687671
SRR24687735
SRR24687817
SRR24687815
SRR24687814
SRR24684611
SRR24684602
SRR24684599
SRR24684598
SRR24684609
SRR24754517
SRR24754546
SRR24754545
SRR24754544
SRR24754543
SRR24754542
SRR24754540
SRR24754539
SRR24754538
SRR24754537
SRR24754536
SRR24754535
SRR24754534
SRR24754533
SRR24754532
SRR24754541
SRR24754531
SRR24754529
SRR24754528
SRR24754527
SRR24754526
SRR24754525
SRR24754524
SRR24754523
SRR24754522
SRR24754530
SRR24754521
SRR24754520
SRR24754519
SRR24754518
SRR24687557
SRR24687558
SRR24687765
SRR24687774
SRR24687769
SRR24687770
SRR24687803
SRR24687776
SRR24687773
SRR24687775
SRR24687750
SRR24687751
SRR24687752
SRR24687777
SRR24687749
SRR24685190
SRR24684606
SRR24684605
SRR24754393
SRR24754405
SRR24754404
SRR24754394
SRR24754392
SRR24754395
SRR24754397
SRR24754402
SRR24754396
SRR24754401
SRR24754403
SRR24754406
SRR24754400
SRR24754391
SRR24754496
SRR24754516
SRR24754390
SRR24753542
SRR24753545
SRR24753544
SRR24753543
SRR24753541
SRR24753540
SRR24753539
SRR24753538
SRR24753537
SRR24753536
SRR24753535
SRR24753534
SRR24753533
SRR24753532
SRR24754398
SRR24754399
SRR24754501
SRR24754502
SRR24754503
SRR24754504
SRR24754505
SRR24754506
SRR24754507
SRR24754508
SRR24754509
SRR24754564
SRR24754562
SRR24754561
SRR24754560
SRR24754559
SRR24754558
SRR24754557
SRR24754556
SRR24754555
SRR24754554
SRR24754563
SRR24754553
SRR24754551
SRR24754550
SRR24754549
SRR24754548
SRR24754547
SRR24754552
SRR24753597
SRR24753586
SRR24753575
SRR24753564
SRR24753553
SRR24753605
SRR24753604
SRR24753603
SRR24753602
SRR24753601
SRR24753600
SRR24753599
SRR24753598
SRR24753596
SRR24753595
SRR24753594
SRR24753593
SRR24753592
SRR24753591
SRR24753590
SRR24753589
SRR24753588
SRR24753587
SRR24753585
SRR24753584
SRR24753583
SRR24753582
SRR24753581
SRR24753580
SRR24753579
SRR24753578
SRR24753577
SRR24753576
SRR24753574
SRR24753573
SRR24753572
SRR24753571
SRR24753570
SRR24753569
SRR24753568
SRR24753567
SRR24753566
SRR24753565
SRR24753563
SRR24753562
SRR24753561
SRR24753560
SRR24753559
SRR24753558
SRR24753557
SRR24753556
SRR24753555
SRR24753554
SRR24753552
SRR24753551
SRR24753550
SRR24753549
SRR24753548
SRR24753547
SRR24753546
SRR24753441
SRR24753446
SRR24753445
SRR24753444
SRR24753443
SRR24753442
SRR24753440
SRR24753439
SRR24753436
SRR24753435
SRR24753437
SRR24753434
SRR24753438
SRR24753448
SRR24753450
SRR24753447
SRR24753451
SRR24753648
SRR24753647
SRR24753619
SRR24753608
SRR24753646
SRR24753635
SRR24753627
SRR24753626
SRR24753625
SRR24753624
SRR24753623
SRR24753622
SRR24753621
SRR24753620
SRR24753618
SRR24753617
SRR24753616
SRR24753615
SRR24753614
SRR24753613
SRR24753612
SRR24753611
SRR24753610
SRR24753609
SRR24753607
SRR24753606
SRR24753645
SRR24753644
SRR24753643
SRR24753642
SRR24753641
SRR24753640
SRR24753639
SRR24753638
SRR24753637
SRR24753636
SRR24753634
SRR24753633
SRR24753632
SRR24753631
SRR24753630
SRR24753629
SRR24753628
SRR24753466
SRR24753505
SRR24753476
SRR24753449
SRR24753488
SRR24753487
SRR24753474
SRR24753473
SRR24753470
SRR24753469
SRR24753471
SRR24753468
SRR24753472
SRR24753467
SRR24753463
SRR24753462
SRR24753464
SRR24753461
SRR24753465
SRR24753486
SRR24753485
SRR24753506
SRR24753484
SRR24753480
SRR24753481
SRR24753479
SRR24753482
SRR24753478
SRR24753483
SRR24753477
SRR24753475
SRR24753460
SRR24753459
SRR24753456
SRR24753455
SRR24753457
SRR24753454
SRR24753458
SRR24753453
SRR24753452
